# Tatton-Brown-Rahman Syndrome-associated *DNMT3A* mutations de-repress cortical interneuron differentiation to disrupt neuronal network function

**DOI:** 10.1101/2025.06.24.661324

**Authors:** Gareth Chapman, Julianna J. Determan, John R. Edwards, Faiza Batool, James E. Huettner, Ramachandran Prakasam, Sydney R. Crump, Yasmin Razia, Sofia Malik, Travis E. Law, Haley Jetter, Harrison W. Gabel, Kristen L. Kroll

## Abstract

Pathogenic mutations in DNMT3A cause Tatton-Brown-Rahman Syndrome (TBRS), a disorder characterized by somatic overgrowth of multiple tissues including the brain and intellectual disability (OGID). Here, we investigated TBRS etiology using new human pluripotent stem cell models, modeling varying levels of TBRS-associated loss of DNMT3A function. We identified lineage-specific overgrowth in TBRS ventral forebrain medial ganglionic eminence (MGE)-like progenitors, due in part to increased signaling through the PIK3/AKT/mTOR pathway that could be modulated to ameliorate this phenotype. By contrast, reduced DNA methylation during MGE-like progenitor differentiation into GABAergic interneurons caused premature expression of neuronal and synaptic genes, triggering precocious neuronal maturation. As a result, TBRS GABAergic neurons exhibited sufficient hyperactivity to alter the development and structure of neuronal networks, likely contributing to the intellectual disability and autism spectrum disorder common to TBRS patients. Together, this work elucidates new roles for DNMT3A-mediated gene repression in human cortical development, identifying critical requirements for regulating GABAergic neuron production and neuronal network function. These findings also support potential relationships between pathogenic mechanisms underlying TBRS and other OGIDs, including PIK3CA-related overgrowth syndrome and Weaver Syndrome, thus providing a foundation for future studies to identify common paradigms to treat these related disorders.
