## Supplementary Data 14-15 for "Tatton-Brown-Rahman Syndrome-associated *DNMT3A* mutations de-repress cortical interneuron differentiation to disrupt neuronal network function"

### Sheet: 14. D-IN EPhys
		C-WT D-IN				882 D-IN				WT D-IN				904 D-IN
parameter	units	MEAN	STDEV	SEM	# cells	MEAN	STDEV	SEM	# cells	MEAN	STDEV	SEM	# cells	MEAN	STDEV	SEM	# cells
Vrest	mV	-63.0026	4.1376	0.755419	30	-63.6562	3.88666	0.721735	29	-61.1202	3.76422	0.784895	23	-60.5363	3.85342	0.728227	28
Cap	pF	17.7698	8.72287	1.36228	41	18.2532	3.95775	0.65065	37	22.1129	28.9201	4.88838	35	21.113	13.2573	2.38109	31
Rin	Gohms	1.46354	0.711216	0.111073	41	1.38711	0.817513	0.134398	37	2.28202	4.18644	0.707638	35	1.81886	0.900859	0.161799	31
Rheobase	pA	120.667	106.023	19.3571	30	129.286	254.528	48.1013	28	4.62609	2.68616	0.560102	23	11.2789	31.8853	6.02576	28
Rin CClmp	Gohms	0.151803	0.0612006	0.0111737	30	0.153852	0.0457325	0.0084923	29	3.63001	1.43049	0.298279	23	4.11122	2.00347	0.378621	28
Threshold	mV	-35.694	4.71562	0.86095	30	-34.2933	5.31723	1.00486	28	-34.4924	4.94447	1.00929	24	-37.2081	5.27653	0.997171	28
Peak	mV	13.7327	14.533	2.65336	30	7.01534	15.3335	2.89775	28	23.1001	17.1074	3.49203	24	27.5328	19.4956	3.68433	28
HalfWidth	msec	7.33667	3.03002	0.553203	30	10.6357	6.41631	1.21257	28	4.4	1.60353	0.327319	24	4.06429	1.76891	0.334293	28
Max #	Spikes	2.4	1.27577	0.232922	30	3.89286	2.94819	0.557155	28	6.26087	5.14532	1.07287	23	8.44444	5.75348	1.10726	27
1st Freq	Hz	5.85154	2.32179	0.506656	21	7.36563	2.87861	0.660398	19	10.6092	5.92387	1.32462	20	11.6662	6.37007	1.24927	26
Inst Freq	Hz	4.91207	1.73391	0.37837	21	6.26657	2.2121	0.507491	19	8.56904	4.21968	0.943549	20	9.68349	4.78677	0.938763	26
Vm for Peak	mV	-12.5641	10.3791	1.66199	39	-13.8889	11.7176	1.95293	36	-9.83333	8.45713	1.54405	30	-13.1667	10.6255	1.93995	30
I Na Peak	pA	-576.39	325.755	52.1625	39	-542.846	414.123	69.0205	36	-891.697	526.928	96.2034	30	-1111.96	1160.68	211.91	30
I Na at 0 mV	pA	-437.609	260.156	42.7694	37	-403.123	345.349	59.2268	34	-758.509	461.825	84.3174	30	-773.959	695.651	124.943	31
I K at 0 mV	pA	222.147	121.917	20.0431	37	213.216	141.014	24.1837	34	332.478	150.086	27.4018	30	396.307	417.453	74.9768	31
Vm for 0 I K	mV	-35.0769	8.25701	1.32218	39	-37.5833	11.259	1.87649	36	-41.4333	9.81443	1.79186	30	-41.0333	7.80576	1.42513	30
I Na at 0 mV	pA	-466.495	271.207	43.4279	39	-386.69	341.862	56.2018	37	-744.855	449.329	82.0359	30	-838.746	702.111	126.103	31
I K at 0 mV	pA	200.529	90.8666	14.5503	39	231.282	146.487	24.0824	37	411.872	223.948	40.8872	30	415.81	407.472	73.1842	31
TOC at 0 raw	pA	258.096	156.594	25.075	39	298.712	168.808	27.7519	37	687.182	457.948	83.6094	30	651.115	561.746	100.893	31
TOC calc	pA	62.215	101.092	16.1876	39	71.7946	75.6834	12.4423	37	276.458	276.093	50.4075	30	235.305	203.516	36.5525	31
I Na Peak	pA/pF	-34.7185	21.0837	3.3761	39	-29.9802	21.8339	3.63898	36	-50.0626	28.7184	5.24324	30	-54.844	39.2106	7.15885	30
I Na at 0 mV	pA/pF	-26.3715	16.9622	2.78857	37	-22.317	19.0841	3.2729	34	-42.4836	24.8069	4.5291	30	-42.5778	35.2684	6.33439	31
I K at 0 mV	pA/pF	13.8056	8.98592	1.47728	37	11.7778	7.35406	1.26121	34	18.927	7.00952	1.27976	30	18.7228	8.42913	1.51392	31
I Na at 0 mV	pA/pF	-28.319	17.7332	2.83958	39	-21.5752	19.2961	3.17227	37	-42.305	25.7565	4.70248	30	-46.2516	36.9369	6.63406	31
I K at 0 mV	pA/pF	12.3282	6.71683	1.07555	39	12.9227	7.48568	1.23064	37	23.0236	9.61087	1.7547	30	20.1026	8.62199	1.54856	31
TOC at 0 raw	pA/pF	15.5705	9.17795	1.46965	39	16.4584	8.05618	1.32443	37	37.3708	19.7985	3.6147	30	31.7184	12.6478	2.27161	31
TOC calc	pA/pF	3.5043	5.22938	0.837371	39	3.79987	3.76638	0.619189	37	14.3969	13.163	2.40323	30	11.6158	7.55445	1.35682	31
I GABA	pA	-266.511	167.743	38.483	19	-348.205	219.55	47.9098	21	-618.596	234.635	60.5825	15	-505.552	298.43	62.2269	23
I Kainate	pA	-253.443	109.917	25.2168	19	-291.209	169.37	36.1099	22	-309.367	282.893	73.0425	15	-292.171	228.996	47.749	23
I GABA/I Kain		1.11958	0.649202	0.148937	19	1.67104	1.49874	0.327053	21	3.84013	4.53552	1.17107	15	1.91985	0.989961	0.206421	23

### Sheet: 15. V-IN EPhys
		C-WT V-IN				882 V-IN				WT V-IN				904 V-IN
parameter	units	MEAN	STDEV	SEM	# cells	MEAN	STDEV	SEM	# cells	MEAN	STDEV	SEM	# cells	MEAN	STDEV	SEM	# cells
Vrest	mV	-64.6877	2.84479	0.467681	37	-64.8772	3.47779	0.549887	40	-60.1134	3.34996	0.543435	38	-59.9319	3.25956	0.475456	47
Cap	pF	20.4418	11.768	1.66425	50	22.142	6.54463	0.916432	51	16.7746	7.21887	1.03127	49	18.8027	7.41254	0.999506	55
Rin	Gohms	1.34265	0.527382	0.0745831	50	1.3681	0.536305	0.0750978	51	2.05298	2.6534	0.379057	49	2.35719	4.47689	0.603664	55
Rheobase	pA	108.235	230	39.4446	34	112.973	287.835	47.3199	37	3.99026	5.38729	0.862657	39	3.96306	3.22793	0.461133	49
Rin CClmp	Gohms	0.142844	0.0676903	0.0111282	37	0.146946	0.0663862	0.0104966	40	3.82536	1.67264	0.271338	38	3.64527	1.67275	0.243995	47
Threshold	mV	-39.5702	3.98748	0.683847	34	-40.1978	5.13167	0.832467	38	-37.996	10.9846	1.73682	40	-36.0354	4.90124	0.693141	50
Peak	mV	12.8432	18.42	3.159	34	20.9222	14.7951	2.40008	38	25.5266	16.0858	2.54339	40	31.057	16.6492	2.35456	50
HalfWidth	msec	7.89706	5.54784	0.951446	34	4.85526	2.86457	0.464695	38	4.3175	2.75819	0.436109	40	3.828	2.17059	0.306967	50
Max #	Spikes	6.52941	4.36401	0.748421	34	9.13158	5.73359	0.930112	38	8.72973	4.65265	0.764891	37	9.85106	4.17539	0.609043	47
1st Freq	Hz	9.26123	5.22499	0.923657	32	11.7957	5.3605	0.893417	36	11.0384	5.03219	0.838699	36	12.5322	5.42545	0.791384	47
Inst Freq	Hz	7.34306	3.83325	0.677629	32	10.2972	5.02162	0.836936	36	9.3235	4.02546	0.670909	36	10.4068	3.8011	0.554448	47
Vm for Peak	mV	-18.0851	8.31141	1.21234	47	-17.5	10.0127	1.41602	50	-11.7778	9.11764	1.35918	45	-15.4717	10.0606	1.38193	53
I Na Peak	pA	-640.345	540.998	78.9126	47	-979.608	739.754	104.617	50	-679.03	397.68	59.2827	45	-959.396	585.243	80.3893	53
I Na at 0 mV	pA	-359.082	370.777	54.6681	46	-631.576	450.169	66.3739	46	-510.174	307.415	45.3259	46	-688.057	431.782	58.2214	55
I K at 0 mV	pA	300.939	200.84	29.6123	46	357.297	269.061	39.6709	46	259.617	117.797	17.3682	46	274.587	122.81	16.5596	55
Vm for 0 I K	mV	-42.4694	8.97009	1.28144	49	-43.52	7.18059	1.01549	50	-40.9111	6.83182	1.01843	45	-39.463	6.46241	0.879423	54
I Na at 0 mV	pA	-419.915	394.379	56.3398	49	-723.513	575.507	82.2153	49	-549.157	327.33	48.2621	46	-724.918	426.427	57.4995	55
I K at 0 mV	pA	316.295	177.377	25.3396	49	411.349	300.099	42.8713	49	297.89	128.807	18.9916	46	314.942	144.917	19.5406	55
TOC at 0 raw	pA	403.371	197.579	28.2255	49	610.988	309.604	44.2292	49	501.48	239.613	35.329	46	575.535	218.632	29.4803	55
TOC calc	pA	87.1373	82.3966	11.7709	49	204.587	143.122	20.446	49	204.158	151.793	22.3806	46	260.593	146.721	19.7838	55
I Na Peak	pA/pF	-35.3265	31.1122	4.53819	47	-47.149	36.973	5.22877	50	-43.7431	30.7544	4.58459	45	-55.0421	35.3988	4.8624	53
I Na at 0 mV	pA/pF	-19.8998	21.3792	3.1522	46	-31.6325	26.2683	3.87305	46	-33.8311	26.5119	3.90896	46	-39.2022	26.1564	3.52693	55
I K at 0 mV	pA/pF	15.8361	10.3276	1.52273	46	17.283	14.1657	2.08862	46	17.3277	8.11365	1.19629	46	15.8553	7.361	0.992558	55
I Na at 0 mV	pA/pF	-23.5993	22.7125	3.24465	49	-34.8159	27.8376	3.9768	49	-36.7052	29.5065	4.3505	46	-41.9104	28.0933	3.7881	55
I K at 0 mV	pA/pF	16.9462	9.29695	1.32814	49	19.0233	13.4288	1.9184	49	19.8456	9.21003	1.35794	46	18.0828	8.5513	1.15306	55
TOC at 0 raw	pA/pF	21.2885	10.0454	1.43505	49	27.2949	11.4385	1.63407	49	31.9498	13.083	1.92898	46	33.0627	14.0656	1.89661	55
TOC calc	pA/pF	4.34504	4.03686	0.576694	49	8.57709	5.30395	0.757708	49	12.1441	7.23071	1.06611	46	14.9799	9.52406	1.28422	55
I GABA	pA	-188.48	250.093	49.0473	26	-511.056	443.042	88.6084	25	-468.511	310.54	54.0582	33	-474.414	304.845	53.0667	33
I Kainate	pA	-313.003	179.999	35.3008	26	-405.572	247.603	49.5207	25	-259.862	172.773	30.0759	33	-370.878	222.834	35.682	39
I GABA/I Kain		0.927347	1.71805	0.336937	26	1.71328	1.81313	0.362625	25	2.55226	2.37914	0.414155	33	2.01567	2.34767	0.408678	33
